# Homothallic or heterothallic? A genomic investigation into the sexual capabilities of the ascomycete fungus *Clonostachys rosea*

**DOI:** 10.64898/2026.02.27.708483

**Authors:** David Manyara Wairimu, Andi M. Wilson, Edoardo Piombo, Mikael Brandström Durling, Martin Broberg, Birgit Jensen, Alessandra Ruffino, Sidhant Chaudhary, Henrik H. De Fine Licht, Mukesh Dubey, Magnus Karlsson

**Author notes:** Corresponding author: David Manyara Wairimu, Department of Forest Mycology and Plant Pathology, Swedish University of Agricultural Sciences, Uppsala, Sweden. These authors contributed equally (David Manyara Wairimu, Andi M. Wilson).

## Abstract

Modes of reproduction and sexual strategies strongly influence the genetic diversity and evolutionary potential of a species. The ascomycete fungus *Clonostachys rosea* is reported to be homothallic (sexually self-fertile), although a rapid decay of genome-wide linkage disequilibrium is also reported, something that is not in line with an obligate homothallic mode of reproduction. To investigate this phenomenon, we identified the mating-type (*MAT1*) locus in 66 genome-sequenced *C. rosea* strains under the hypothesis that each strain contains genes from both *MAT1* idiomorphs. Eleven strains indeed contained both *MAT1-1* and *MAT1-2* genes, suggesting homothallism. However, most strains harboured either *MAT1-1* or *MAT1-2* genes and co-existed in North America, Europe and China, suggesting heterothallism. The *MAT1* locus of heterothallic strains was highly conserved, and the linkage disequilibrium half decay distance was 1050 bp, suggesting sexual outcrossing. The presence of conserved *MAT1-1* or *MAT1-2* idiomorphs in strains of other *Clonostachys* species shows that heterothallism is likely the ancestral state. A phylogenetic analysis of 2800 single-copy orthologous genes revealed that homothallic and heterothallic strains separated in two well-supported clades, indicating a single lineage of homothallic *C. rosea*, likely originating in South America, followed by intercontinental dispersal. Homothallic *C. rosea* strains displayed higher nucleotide diversity than heterothallic strains, indicating a lack of outcrossing. This unique case of both homothallic and heterothallic lineages within the same species provides an opportunity to study the genomic consequences of selfing in very closely related strains.
