## SUPPLEMENTAL FILE S1 for "Homothallic or heterothallic? A genomic investigation into the sexual capabilities of the ascomycete fungus *Clonostachys rosea*"

### Sheet: TABLE 1
Clonostachys rosea strains used in the current study
Strain	Origin
C. rosea strain CBS 100000	Australia
C. rosea strain CBS 100502	France
C. rosea strain CBS 103.94	Netherlands	Bionectria ochroleuca
C. rosea strain CBS 115883	Argentina
C. rosea strain 1316	Slovenia
C. rosea strain CBS 148.72	Ukraine
C. rosea strain CBS 154.27	United States
C. rosea strain 1701	Slovenia
C. rosea strain CBS 178.28	United Kingdom
C. rosea strain 1827	Slovenia
C. rosea strain 1829	Slovenia
C. rosea strain 1830	Slovenia
C. rosea strain 1832	Slovenia
C. rosea strain 1833	Slovenia
C. rosea strain 1881	Slovenia
C. rosea strain 1882	Slovenia
C. rosea strain 1883	Slovenia
C. rosea strain CBS 188.33	Netherlands
C. rosea strain 1884	Slovenia
C. rosea strain 1885	Slovenia
C. rosea strain CBS 193.94	Venezuela	Bionectria ochroleuca
C. rosea strain CBS 216.74	Brazil	Bionectria ochroleuca
C. rosea strain 2176	Slovenia
C. rosea strain 2177	Slovenia
C. rosea strain 2178	Slovenia
C. rosea strain CBS 222.93	Chile
C. rosea strain CBS 277.50	United States
C. rosea strain CBS 287.78	United States
C. rosea strain CBS 289.78	Jamaica	Bionectria ochroleuca
C. rosea strain CBS 376.55	United States
C. rosea strain CBS 421.87	Spain
C. rosea strain CBS 438.70	Japan	Bionectria ochroleuca
C. rosea strain CBS 548.79	Venezuela	Bionectria ochroleuca
C. rosea strain CBS 569.69	Switzerland
C. rosea strain CBS 649.80	Tunisia
C. rosea strain CBS 704.97	United States
C. rosea strain CBS 705.97	United States
C. rosea strain CBS 706.97	United States
C. rosea strain CBS 708.97	United States
C. rosea strain CBS 907.72D	Armenia
C. rosea strain CBS 907.72E	Armenia
C. rosea strain CBS 907.72G	Azerbaijan
C. rosea strain B13	New Zealand
C. rosea strain B14	New Zealand
C. rosea strain B15	New Zealand
C. rosea strain CMI192798	United Kingdom
C. rosea strain GG-1-2	China
C. rosea strain GJS 89-34	Guyana
C. rosea strain GJS 94-122	Mexico
C. rosea strain GL-1-1	China
C. rosea strain IBT7839	Denmark
C. rosea strain IK216	Denmark
C. rosea strain IK371	Denmark
C. rosea strain JLB-7-1	China
C. rosea strain JXLS-1-1	China
C. rosea strain NHH-48-2	China
C. rosea strain NHH-61-2	China
C. rosea strain SDT-5-1	China
C. rosea strain SHW-1-1	China
C. rosea strain SHW-3-1	China
C. rosea strain STG-21-1	China
C. rosea strain SYP-4-2	China
C. rosea strain IK726	Denmark

### Sheet: TABLE 2
RNA-seq datasets used for gene prediction in the current study
RNA-seq dataset ID	Condition	Study	DOI	Bioproject	Other_organisms	Filament	Strain
VA-3190-SRE1-24-h-CTRL-B	SRE1_CTRL	Sterol regulatory element-binding proteins mediate intrinsic fungicide tolerance and antagonism in the fungal biocontrol agent Clonostachys rosea IK726	https://doi.org/10.1016/j.micres.2024.127922	PRJEB61889	No	stranded	IK726
VA-3190-SRE1-24-h-CTRL-C	SRE1_CTRL	Sterol regulatory element-binding proteins mediate intrinsic fungicide tolerance and antagonism in the fungal biocontrol agent Clonostachys rosea IK726	https://doi.org/10.1016/j.micres.2024.127922	PRJEB61889	No	stranded	IK726
VA-3190-SRE1-24-h-CTRL-D	SRE1_CTRL	Sterol regulatory element-binding proteins mediate intrinsic fungicide tolerance and antagonism in the fungal biocontrol agent Clonostachys rosea IK726	https://doi.org/10.1016/j.micres.2024.127922	PRJEB61889	No	stranded	IK726
VA-3190-SRE1-24h-CTRL-A	SRE1_CTRL	Sterol regulatory element-binding proteins mediate intrinsic fungicide tolerance and antagonism in the fungal biocontrol agent Clonostachys rosea IK726	https://doi.org/10.1016/j.micres.2024.127922	PRJEB61889	No	stranded	IK726
VA-3190-SRE1-24h-Pro-A	SRE1_Pro	Sterol regulatory element-binding proteins mediate intrinsic fungicide tolerance and antagonism in the fungal biocontrol agent Clonostachys rosea IK726	https://doi.org/10.1016/j.micres.2024.127922	PRJEB61889	No	stranded	IK726
VA-3190-SRE1-24h-Pro-B	SRE1_Pro	Sterol regulatory element-binding proteins mediate intrinsic fungicide tolerance and antagonism in the fungal biocontrol agent Clonostachys rosea IK726	https://doi.org/10.1016/j.micres.2024.127922	PRJEB61889	No	stranded	IK726
VA-3190-SRE1-24h-Pro-C	SRE1_Pro	Sterol regulatory element-binding proteins mediate intrinsic fungicide tolerance and antagonism in the fungal biocontrol agent Clonostachys rosea IK726	https://doi.org/10.1016/j.micres.2024.127922	PRJEB61889	No	stranded	IK726
VA-3190-SRE1-24h-Pro-D	SRE1_Pro	Sterol regulatory element-binding proteins mediate intrinsic fungicide tolerance and antagonism in the fungal biocontrol agent Clonostachys rosea IK726	https://doi.org/10.1016/j.micres.2024.127922	PRJEB61889	No	stranded	IK726
VA-3190-WT-24h-CTRL-A	WT_CTRL	Sterol regulatory element-binding proteins mediate intrinsic fungicide tolerance and antagonism in the fungal biocontrol agent Clonostachys rosea IK726	https://doi.org/10.1016/j.micres.2024.127922	PRJEB61889	No	stranded	IK726
VA-3190-WT-24h-CTRL-B	WT_CTRL	Sterol regulatory element-binding proteins mediate intrinsic fungicide tolerance and antagonism in the fungal biocontrol agent Clonostachys rosea IK726	https://doi.org/10.1016/j.micres.2024.127922	PRJEB61889	No	stranded	IK726
VA-3190-WT-24h-CTRL-C	WT_CTRL	Sterol regulatory element-binding proteins mediate intrinsic fungicide tolerance and antagonism in the fungal biocontrol agent Clonostachys rosea IK726	https://doi.org/10.1016/j.micres.2024.127922	PRJEB61889	No	stranded	IK726
VA-3190-WT-24h-CTRL-D	WT_CTRL	Sterol regulatory element-binding proteins mediate intrinsic fungicide tolerance and antagonism in the fungal biocontrol agent Clonostachys rosea IK726	https://doi.org/10.1016/j.micres.2024.127922	PRJEB61889	No	stranded	IK726
VA-3190-WT-24h-Pro-A	WT_Pro	Sterol regulatory element-binding proteins mediate intrinsic fungicide tolerance and antagonism in the fungal biocontrol agent Clonostachys rosea IK726	https://doi.org/10.1016/j.micres.2024.127922	PRJEB61889	No	stranded	IK726
VA-3190-WT-24h-Pro-B	WT_Pro	Sterol regulatory element-binding proteins mediate intrinsic fungicide tolerance and antagonism in the fungal biocontrol agent Clonostachys rosea IK726	https://doi.org/10.1016/j.micres.2024.127922	PRJEB61889	No	stranded	IK726
VA-3190-WT-24h-Pro-C	WT_Pro	Sterol regulatory element-binding proteins mediate intrinsic fungicide tolerance and antagonism in the fungal biocontrol agent Clonostachys rosea IK726	https://doi.org/10.1016/j.micres.2024.127922	PRJEB61889	No	stranded	IK726
VA-3190-WT-24h-Pro-D	WT_Pro	Sterol regulatory element-binding proteins mediate intrinsic fungicide tolerance and antagonism in the fungal biocontrol agent Clonostachys rosea IK726	https://doi.org/10.1016/j.micres.2024.127922	PRJEB61889	No	stranded	IK726
P16209_119	CRcontrol	RNA silencing is a key regulatory mechanism in the biocontrol fungus Clonostachys rosea-wheat interactions	https://doi.org/10.1186/s12915-024-02014-9	PRJEB64581	No	stranded	IK726
P16209_120	CRcontrol	RNA silencing is a key regulatory mechanism in the biocontrol fungus Clonostachys rosea-wheat interactions	https://doi.org/10.1186/s12915-024-02014-9	PRJEB64581	No	stranded	IK726
P16209_121	CRcontrol	RNA silencing is a key regulatory mechanism in the biocontrol fungus Clonostachys rosea-wheat interactions	https://doi.org/10.1186/s12915-024-02014-9	PRJEB64581	No	stranded	IK726
P16209_125	WT_WR	RNA silencing is a key regulatory mechanism in the biocontrol fungus Clonostachys rosea-wheat interactions	https://doi.org/10.1186/s12915-024-02014-9	PRJEB64581	Yes	stranded	IK726
P16209_126	WT_WR	RNA silencing is a key regulatory mechanism in the biocontrol fungus Clonostachys rosea-wheat interactions	https://doi.org/10.1186/s12915-024-02014-9	PRJEB64581	Yes	stranded	IK726
P16209_127	WT_WR	RNA silencing is a key regulatory mechanism in the biocontrol fungus Clonostachys rosea-wheat interactions	https://doi.org/10.1186/s12915-024-02014-9	PRJEB64581	Yes	stranded	IK726
P16209_128	dcl1_WR	RNA silencing is a key regulatory mechanism in the biocontrol fungus Clonostachys rosea-wheat interactions	https://doi.org/10.1186/s12915-024-02014-9	PRJEB64581	Yes	stranded	IK726
P16209_129	dcl1_WR	RNA silencing is a key regulatory mechanism in the biocontrol fungus Clonostachys rosea-wheat interactions	https://doi.org/10.1186/s12915-024-02014-9	PRJEB64581	Yes	stranded	IK726
P16209_130	dcl1_WR	RNA silencing is a key regulatory mechanism in the biocontrol fungus Clonostachys rosea-wheat interactions	https://doi.org/10.1186/s12915-024-02014-9	PRJEB64581	Yes	stranded	IK726
P16209_131	dcl2_WR	RNA silencing is a key regulatory mechanism in the biocontrol fungus Clonostachys rosea-wheat interactions	https://doi.org/10.1186/s12915-024-02014-9	PRJEB64581	Yes	stranded	IK726
P16209_132	dcl2_WR	RNA silencing is a key regulatory mechanism in the biocontrol fungus Clonostachys rosea-wheat interactions	https://doi.org/10.1186/s12915-024-02014-9	PRJEB64581	Yes	stranded	IK726
P16209_133	dcl2_WR	RNA silencing is a key regulatory mechanism in the biocontrol fungus Clonostachys rosea-wheat interactions	https://doi.org/10.1186/s12915-024-02014-9	PRJEB64581	Yes	stranded	IK726
P16209_101	WTBC	Role of Dicer-Dependent RNA Interference in Regulating Mycoparasitic Interactions	https://doi.org/10.1128/Spectrum.01099-21	PRJEB43636	Yes	stranded	IK726
P16209_102	WTBC	Role of Dicer-Dependent RNA Interference in Regulating Mycoparasitic Interactions	https://doi.org/10.1128/Spectrum.01099-21	PRJEB43636	Yes	stranded	IK726
P16209_104	dcl1BC	Role of Dicer-Dependent RNA Interference in Regulating Mycoparasitic Interactions	https://doi.org/10.1128/Spectrum.01099-21	PRJEB43636	Yes	stranded	IK726
P16209_105	dcl1BC	Role of Dicer-Dependent RNA Interference in Regulating Mycoparasitic Interactions	https://doi.org/10.1128/Spectrum.01099-21	PRJEB43636	Yes	stranded	IK726
P16209_106	dcl1BC	Role of Dicer-Dependent RNA Interference in Regulating Mycoparasitic Interactions	https://doi.org/10.1128/Spectrum.01099-21	PRJEB43636	Yes	stranded	IK726
P16209_107	dcl2BC	Role of Dicer-Dependent RNA Interference in Regulating Mycoparasitic Interactions	https://doi.org/10.1128/Spectrum.01099-21	PRJEB43636	Yes	stranded	IK726
P16209_108	dcl2BC	Role of Dicer-Dependent RNA Interference in Regulating Mycoparasitic Interactions	https://doi.org/10.1128/Spectrum.01099-21	PRJEB43636	Yes	stranded	IK726
P16209_109	dcl2BC	Role of Dicer-Dependent RNA Interference in Regulating Mycoparasitic Interactions	https://doi.org/10.1128/Spectrum.01099-21	PRJEB43636	Yes	stranded	IK726
P16209_110	WTFG	Role of Dicer-Dependent RNA Interference in Regulating Mycoparasitic Interactions	https://doi.org/10.1128/Spectrum.01099-21	PRJEB43636	Yes	stranded	IK726
P16209_111	WTFG	Role of Dicer-Dependent RNA Interference in Regulating Mycoparasitic Interactions	https://doi.org/10.1128/Spectrum.01099-21	PRJEB43636	Yes	stranded	IK726
P16209_112	WTFG	Role of Dicer-Dependent RNA Interference in Regulating Mycoparasitic Interactions	https://doi.org/10.1128/Spectrum.01099-21	PRJEB43636	Yes	stranded	IK726
P16209_113	dcl1FG	Role of Dicer-Dependent RNA Interference in Regulating Mycoparasitic Interactions	https://doi.org/10.1128/Spectrum.01099-21	PRJEB43636	Yes	stranded	IK726
P16209_114	dcl1FG	Role of Dicer-Dependent RNA Interference in Regulating Mycoparasitic Interactions	https://doi.org/10.1128/Spectrum.01099-21	PRJEB43636	Yes	stranded	IK726
P16209_115	dcl1FG	Role of Dicer-Dependent RNA Interference in Regulating Mycoparasitic Interactions	https://doi.org/10.1128/Spectrum.01099-21	PRJEB43636	Yes	stranded	IK726
P16209_116	dcl2FG	Role of Dicer-Dependent RNA Interference in Regulating Mycoparasitic Interactions	https://doi.org/10.1128/Spectrum.01099-21	PRJEB43636	Yes	stranded	IK726
P16209_117	dcl2FG	Role of Dicer-Dependent RNA Interference in Regulating Mycoparasitic Interactions	https://doi.org/10.1128/Spectrum.01099-21	PRJEB43636	Yes	stranded	IK726
P16209_118	dcl2FG	Role of Dicer-Dependent RNA Interference in Regulating Mycoparasitic Interactions	https://doi.org/10.1128/Spectrum.01099-21	PRJEB43636	Yes	stranded	IK726
SRR6287883	Biological replicate 2	The mycoparasitic fungus Clonostachys rosea responds with both common and specific gene expression during interspecific interactions with fungal prey	https://doi.org/10.1111/eva.12609	PRJEB4200	Yes	Not_stranded	IK726
SRR6287884	Biological replicate 1	The mycoparasitic fungus Clonostachys rosea responds with both common and specific gene expression during interspecific interactions with fungal prey	https://doi.org/10.1111/eva.12609	PRJEB4200	Yes	Not_stranded	IK726
SRR6287885	Biological replicate 2	The mycoparasitic fungus Clonostachys rosea responds with both common and specific gene expression during interspecific interactions with fungal prey	https://doi.org/10.1111/eva.12609	PRJEB4200	Yes	Not_stranded	IK726
SRR6287886	Biological replicate 1	The mycoparasitic fungus Clonostachys rosea responds with both common and specific gene expression during interspecific interactions with fungal prey	https://doi.org/10.1111/eva.12609	PRJEB4200	Yes	Not_stranded	IK726
SRR6287887	Biological replicate 2	The mycoparasitic fungus Clonostachys rosea responds with both common and specific gene expression during interspecific interactions with fungal prey	https://doi.org/10.1111/eva.12609	PRJEB4200	Yes	Not_stranded	IK726
SRR6287888	Biological replicate 1	The mycoparasitic fungus Clonostachys rosea responds with both common and specific gene expression during interspecific interactions with fungal prey	https://doi.org/10.1111/eva.12609	PRJEB4200	Yes	Not_stranded	IK726
SRR6345072	Methanol	Profiling of the Transcriptomic Responses of Clonostachys rosea Upon Treatment With Fusarium graminearum Secretome	https://doi.org/10.3389/fmicb.2018.01061	PRJNA420967	No	stranded	ACM941
SRR6345073	deoxynivalenol	Profiling of the Transcriptomic Responses of Clonostachys rosea Upon Treatment With Fusarium graminearum Secretome	https://doi.org/10.3389/fmicb.2018.01061	PRJNA420967	No	stranded	ACM941
SRR6345074	deoxynivalenol	Profiling of the Transcriptomic Responses of Clonostachys rosea Upon Treatment With Fusarium graminearum Secretome	https://doi.org/10.3389/fmicb.2018.01061	PRJNA420967	No	stranded	ACM941
SRR6345075	Methanol	Profiling of the Transcriptomic Responses of Clonostachys rosea Upon Treatment With Fusarium graminearum Secretome	https://doi.org/10.3389/fmicb.2018.01061	PRJNA420967	No	stranded	ACM941
SRR6345076	Methanol	Profiling of the Transcriptomic Responses of Clonostachys rosea Upon Treatment With Fusarium graminearum Secretome	https://doi.org/10.3389/fmicb.2018.01061	PRJNA420967	No	stranded	ACM941
SRR6345077	F. graminearum GZ3639 culture filtrate containing live spores	Profiling of the Transcriptomic Responses of Clonostachys rosea Upon Treatment With Fusarium graminearum Secretome	https://doi.org/10.3389/fmicb.2018.01061	PRJNA420967	Yes	stranded	ACM941
SRR6345078	F. graminearum GZ3639 culture filtrate containing live spores	Profiling of the Transcriptomic Responses of Clonostachys rosea Upon Treatment With Fusarium graminearum Secretome	https://doi.org/10.3389/fmicb.2018.01061	PRJNA420967	Yes	stranded	ACM941
SRR6345079	F. graminearum GZ3639 culture filtrate containing live spores	Profiling of the Transcriptomic Responses of Clonostachys rosea Upon Treatment With Fusarium graminearum Secretome	https://doi.org/10.3389/fmicb.2018.01061	PRJNA420967	Yes	stranded	ACM941
SRR6345080	deoxynivalenol	Profiling of the Transcriptomic Responses of Clonostachys rosea Upon Treatment With Fusarium graminearum Secretome	https://doi.org/10.3389/fmicb.2018.01061	PRJNA420967	No	stranded	ACM941
ERR829281	C7d-1	A Three-Way Transcriptomic Interaction Study of a Biocontrol Agent (Clonostachys rosea), a Fungal Pathogen (Helminthosporium solani), and a Potato Host (Solanum tuberosum)	https://doi.org/10.1094/MPMI-03-17-0062-R	PRJEB8925	No	Not_stranded	IK726
ERR829282	C7d-2	A Three-Way Transcriptomic Interaction Study of a Biocontrol Agent (Clonostachys rosea), a Fungal Pathogen (Helminthosporium solani), and a Potato Host (Solanum tuberosum)	https://doi.org/10.1094/MPMI-03-17-0062-R	PRJEB8925	No	Not_stranded	IK726
ERR829283	C7d-3	A Three-Way Transcriptomic Interaction Study of a Biocontrol Agent (Clonostachys rosea), a Fungal Pathogen (Helminthosporium solani), and a Potato Host (Solanum tuberosum)	https://doi.org/10.1094/MPMI-03-17-0062-R	PRJEB8925	No	Not_stranded	IK726
ERR829284	C7d-4	A Three-Way Transcriptomic Interaction Study of a Biocontrol Agent (Clonostachys rosea), a Fungal Pathogen (Helminthosporium solani), and a Potato Host (Solanum tuberosum)	https://doi.org/10.1094/MPMI-03-17-0062-R	PRJEB8925	No	Not_stranded	IK726
ERR829285	CH7d-1	A Three-Way Transcriptomic Interaction Study of a Biocontrol Agent (Clonostachys rosea), a Fungal Pathogen (Helminthosporium solani), and a Potato Host (Solanum tuberosum)	https://doi.org/10.1094/MPMI-03-17-0062-R	PRJEB8925	Yes	Not_stranded	IK726
ERR829286	CH7d-2	A Three-Way Transcriptomic Interaction Study of a Biocontrol Agent (Clonostachys rosea), a Fungal Pathogen (Helminthosporium solani), and a Potato Host (Solanum tuberosum)	https://doi.org/10.1094/MPMI-03-17-0062-R	PRJEB8925	Yes	Not_stranded	IK726
ERR829287	CH7d-3	A Three-Way Transcriptomic Interaction Study of a Biocontrol Agent (Clonostachys rosea), a Fungal Pathogen (Helminthosporium solani), and a Potato Host (Solanum tuberosum)	https://doi.org/10.1094/MPMI-03-17-0062-R	PRJEB8925	Yes	Not_stranded	IK726
ERR829288	CH7d-4	A Three-Way Transcriptomic Interaction Study of a Biocontrol Agent (Clonostachys rosea), a Fungal Pathogen (Helminthosporium solani), and a Potato Host (Solanum tuberosum)	https://doi.org/10.1094/MPMI-03-17-0062-R	PRJEB8925	Yes	Not_stranded	IK726
ERR829297	C14d-1	A Three-Way Transcriptomic Interaction Study of a Biocontrol Agent (Clonostachys rosea), a Fungal Pathogen (Helminthosporium solani), and a Potato Host (Solanum tuberosum)	https://doi.org/10.1094/MPMI-03-17-0062-R	PRJEB8925	No	Not_stranded	IK726
ERR829298	C14d-2	A Three-Way Transcriptomic Interaction Study of a Biocontrol Agent (Clonostachys rosea), a Fungal Pathogen (Helminthosporium solani), and a Potato Host (Solanum tuberosum)	https://doi.org/10.1094/MPMI-03-17-0062-R	PRJEB8925	No	Not_stranded	IK726
ERR829299	C14d-3	A Three-Way Transcriptomic Interaction Study of a Biocontrol Agent (Clonostachys rosea), a Fungal Pathogen (Helminthosporium solani), and a Potato Host (Solanum tuberosum)	https://doi.org/10.1094/MPMI-03-17-0062-R	PRJEB8925	No	Not_stranded	IK726
ERR829300	C14d-4	A Three-Way Transcriptomic Interaction Study of a Biocontrol Agent (Clonostachys rosea), a Fungal Pathogen (Helminthosporium solani), and a Potato Host (Solanum tuberosum)	https://doi.org/10.1094/MPMI-03-17-0062-R	PRJEB8925	No	Not_stranded	IK726
ERR829301	CH14d-1	A Three-Way Transcriptomic Interaction Study of a Biocontrol Agent (Clonostachys rosea), a Fungal Pathogen (Helminthosporium solani), and a Potato Host (Solanum tuberosum)	https://doi.org/10.1094/MPMI-03-17-0062-R	PRJEB8925	Yes	Not_stranded	IK726
ERR829302	CH14d-2	A Three-Way Transcriptomic Interaction Study of a Biocontrol Agent (Clonostachys rosea), a Fungal Pathogen (Helminthosporium solani), and a Potato Host (Solanum tuberosum)	https://doi.org/10.1094/MPMI-03-17-0062-R	PRJEB8925	Yes	Not_stranded	IK726
ERR829303	CH14d-3	A Three-Way Transcriptomic Interaction Study of a Biocontrol Agent (Clonostachys rosea), a Fungal Pathogen (Helminthosporium solani), and a Potato Host (Solanum tuberosum)	https://doi.org/10.1094/MPMI-03-17-0062-R	PRJEB8925	Yes	Not_stranded	IK726
ERR829304	CH14d-4	A Three-Way Transcriptomic Interaction Study of a Biocontrol Agent (Clonostachys rosea), a Fungal Pathogen (Helminthosporium solani), and a Potato Host (Solanum tuberosum)	https://doi.org/10.1094/MPMI-03-17-0062-R	PRJEB8925	Yes	Not_stranded	IK726
ERR829313	C28d-1	A Three-Way Transcriptomic Interaction Study of a Biocontrol Agent (Clonostachys rosea), a Fungal Pathogen (Helminthosporium solani), and a Potato Host (Solanum tuberosum)	https://doi.org/10.1094/MPMI-03-17-0062-R	PRJEB8925	No	Not_stranded	IK726
ERR829314	C28d-2	A Three-Way Transcriptomic Interaction Study of a Biocontrol Agent (Clonostachys rosea), a Fungal Pathogen (Helminthosporium solani), and a Potato Host (Solanum tuberosum)	https://doi.org/10.1094/MPMI-03-17-0062-R	PRJEB8925	No	Not_stranded	IK726
ERR829315	C28d-3	A Three-Way Transcriptomic Interaction Study of a Biocontrol Agent (Clonostachys rosea), a Fungal Pathogen (Helminthosporium solani), and a Potato Host (Solanum tuberosum)	https://doi.org/10.1094/MPMI-03-17-0062-R	PRJEB8925	No	Not_stranded	IK726
ERR829316	C28d-4	A Three-Way Transcriptomic Interaction Study of a Biocontrol Agent (Clonostachys rosea), a Fungal Pathogen (Helminthosporium solani), and a Potato Host (Solanum tuberosum)	https://doi.org/10.1094/MPMI-03-17-0062-R	PRJEB8925	No	Not_stranded	IK726
ERR829317	CH28d-1	A Three-Way Transcriptomic Interaction Study of a Biocontrol Agent (Clonostachys rosea), a Fungal Pathogen (Helminthosporium solani), and a Potato Host (Solanum tuberosum)	https://doi.org/10.1094/MPMI-03-17-0062-R	PRJEB8925	Yes	Not_stranded	IK726
ERR829318	CH28d-2	A Three-Way Transcriptomic Interaction Study of a Biocontrol Agent (Clonostachys rosea), a Fungal Pathogen (Helminthosporium solani), and a Potato Host (Solanum tuberosum)	https://doi.org/10.1094/MPMI-03-17-0062-R	PRJEB8925	Yes	Not_stranded	IK726
ERR829319	CH28d-3	A Three-Way Transcriptomic Interaction Study of a Biocontrol Agent (Clonostachys rosea), a Fungal Pathogen (Helminthosporium solani), and a Potato Host (Solanum tuberosum)	https://doi.org/10.1094/MPMI-03-17-0062-R	PRJEB8925	Yes	Not_stranded	IK726
ERR829320	CH28d-4	A Three-Way Transcriptomic Interaction Study of a Biocontrol Agent (Clonostachys rosea), a Fungal Pathogen (Helminthosporium solani), and a Potato Host (Solanum tuberosum)	https://doi.org/10.1094/MPMI-03-17-0062-R	PRJEB8925	Yes	Not_stranded	IK726
SRR10341961	Cr_Control_BC	Transcriptomic and Exometabolomic Profiling Reveals Antagonistic and Defensive Modes of Clonostachys rosea Action Against Fusarium graminearum	https://doi.org/10.1094/MPMI-11-19-0310-R	PRJNA579360	No	stranded	ACM941
SRR10341993	Cr_Control_BC	Transcriptomic and Exometabolomic Profiling Reveals Antagonistic and Defensive Modes of Clonostachys rosea Action Against Fusarium graminearum	https://doi.org/10.1094/MPMI-11-19-0310-R	PRJNA579360	No	stranded	ACM941
SRR10341994	Cr_Control_BC	Transcriptomic and Exometabolomic Profiling Reveals Antagonistic and Defensive Modes of Clonostachys rosea Action Against Fusarium graminearum	https://doi.org/10.1094/MPMI-11-19-0310-R	PRJNA579360	No	stranded	ACM941
SRR10341965	Cr-Fg_BC	Transcriptomic and Exometabolomic Profiling Reveals Antagonistic and Defensive Modes of Clonostachys rosea Action Against Fusarium graminearum	https://doi.org/10.1094/MPMI-11-19-0310-R	PRJNA579360	Yes	stranded	ACM941
SRR10341966	Cr-Fg_BC	Transcriptomic and Exometabolomic Profiling Reveals Antagonistic and Defensive Modes of Clonostachys rosea Action Against Fusarium graminearum	https://doi.org/10.1094/MPMI-11-19-0310-R	PRJNA579360	Yes	stranded	ACM941
SRR10341973	Cr-Fg_BC	Transcriptomic and Exometabolomic Profiling Reveals Antagonistic and Defensive Modes of Clonostachys rosea Action Against Fusarium graminearum	https://doi.org/10.1094/MPMI-11-19-0310-R	PRJNA579360	Yes	stranded	ACM941
SRR10341967	Cr_Control_AC	Transcriptomic and Exometabolomic Profiling Reveals Antagonistic and Defensive Modes of Clonostachys rosea Action Against Fusarium graminearum	https://doi.org/10.1094/MPMI-11-19-0310-R	PRJNA579360	No	stranded	ACM941
SRR10341968	Cr_Control_AC	Transcriptomic and Exometabolomic Profiling Reveals Antagonistic and Defensive Modes of Clonostachys rosea Action Against Fusarium graminearum	https://doi.org/10.1094/MPMI-11-19-0310-R	PRJNA579360	No	stranded	ACM941
SRR10341969	Cr_Control_AC	Transcriptomic and Exometabolomic Profiling Reveals Antagonistic and Defensive Modes of Clonostachys rosea Action Against Fusarium graminearum	https://doi.org/10.1094/MPMI-11-19-0310-R	PRJNA579360	No	stranded	ACM941
SRR10341974	Cr-Fg_AC	Transcriptomic and Exometabolomic Profiling Reveals Antagonistic and Defensive Modes of Clonostachys rosea Action Against Fusarium graminearum	https://doi.org/10.1094/MPMI-11-19-0310-R	PRJNA579360	Yes	stranded	ACM941
SRR10341975	Cr-Fg_AC	Transcriptomic and Exometabolomic Profiling Reveals Antagonistic and Defensive Modes of Clonostachys rosea Action Against Fusarium graminearum	https://doi.org/10.1094/MPMI-11-19-0310-R	PRJNA579360	Yes	stranded	ACM941
SRR10341976	Cr-Fg_AC	Transcriptomic and Exometabolomic Profiling Reveals Antagonistic and Defensive Modes of Clonostachys rosea Action Against Fusarium graminearum	https://doi.org/10.1094/MPMI-11-19-0310-R	PRJNA579360	Yes	stranded	ACM941
SRR10341980	Cr_Control_AC	Transcriptomic and Exometabolomic Profiling Reveals Antagonistic and Defensive Modes of Clonostachys rosea Action Against Fusarium graminearum	https://doi.org/10.1094/MPMI-11-19-0310-R	PRJNA579360	No	stranded	ACM941
SRR10341981	Cr_Control_AC	Transcriptomic and Exometabolomic Profiling Reveals Antagonistic and Defensive Modes of Clonostachys rosea Action Against Fusarium graminearum	https://doi.org/10.1094/MPMI-11-19-0310-R	PRJNA579360	No	stranded	ACM941
SRR10341982	Cr_Control_AC	Transcriptomic and Exometabolomic Profiling Reveals Antagonistic and Defensive Modes of Clonostachys rosea Action Against Fusarium graminearum	https://doi.org/10.1094/MPMI-11-19-0310-R	PRJNA579360	No	stranded	ACM941
SRR22905843	strain_ACM941	Clonostachys rosea ‘omics profiling: identification of putative metabolite-gene associations mediating its in vitro antagonism against Fusarium graminearum	https://doi.org/10.1186/s12864-023-09463-6	PRJNA916464	No	stranded	ACM941
SRR22905844	strain_ACM941	Clonostachys rosea ‘omics profiling: identification of putative metabolite-gene associations mediating its in vitro antagonism against Fusarium graminearum	https://doi.org/10.1186/s12864-023-09463-6	PRJNA916464	No	stranded	ACM941
SRR22905845	strain_ACM941	Clonostachys rosea ‘omics profiling: identification of putative metabolite-gene associations mediating its in vitro antagonism against Fusarium graminearum	https://doi.org/10.1186/s12864-023-09463-6	PRJNA916464	No	stranded	ACM941
SRR22905846	strain_88-710	Clonostachys rosea ‘omics profiling: identification of putative metabolite-gene associations mediating its in vitro antagonism against Fusarium graminearum	https://doi.org/10.1186/s12864-023-09463-6	PRJNA916464	No	stranded	88-710
SRR22905847	strain_88-710	Clonostachys rosea ‘omics profiling: identification of putative metabolite-gene associations mediating its in vitro antagonism against Fusarium graminearum	https://doi.org/10.1186/s12864-023-09463-6	PRJNA916464	No	stranded	88-710
SRR22905848	strain_88-710	Clonostachys rosea ‘omics profiling: identification of putative metabolite-gene associations mediating its in vitro antagonism against Fusarium graminearum	https://doi.org/10.1186/s12864-023-09463-6	PRJNA916464	No	stranded	88-710

### Sheet: TABLE 3
Genomes from additional species and strains used in the current study
Species and strain	DOI
C. chloroleuca 100495	https://doi.org/10.1111/eva.13134
C. farinosa 113336	https://doi.org/10.1111/eva.13134
C. farinosa 115882	https://doi.org/10.1111/eva.13134
C. solani 1703	https://doi.org/10.1111/eva.13134
Clonostachys sp. CBS 192.96	https://doi.org/10.1111/eva.13134
C. chloroleuca CBS 227.48	https://doi.org/10.1111/eva.13134
C. rhizophaga CBS 229.48	https://doi.org/10.1111/eva.13134
C. farinosa CBS 245.78	https://doi.org/10.1111/eva.13134
C. farinosa CBS 552.84	https://doi.org/10.1111/eva.13134
C. chloroleuca CBS 570.77	https://doi.org/10.1111/eva.13134
C. rhizophaga CBS 906.72A	https://doi.org/10.1111/eva.13134
C. chloroleuca 67-1	https://doi.org/10.1128/genomea.00546-15
C. rhizophaga YKD0085	https://doi.org/10.1128/genomea.00538-16
C. rosea CanS41	https://doi.org/10.1094/PDIS-12-20-2615-A
C. rosea ACM941	https://doi.org/10.1094/MPMI-10-20-0294-A
C. rosea 88-710	https://doi.org/10.1094/MPMI-10-20-0294-A
C. rosea IK726	https://doi.org/10.1093/gbe/evu292

### Sheet: TABLE 4
Genome statistics for Clonostachys rosea genomes generated in the current study
Strain	Total length (Mb)	BUSCO completeness (%)	Number of scaffolds	Largest scaffold (Kb)	N50 (Bp)	Number of predicted genes
C. rosea strain 100000	56.86	98	643	1654.93	405346	18210
C. rosea strain 100502	58.92	98.1	2091	1213.03	317813	19095
C. rosea strain 10394	61.01	98.2	1439	1448.13	322832	19196
C. rosea strain 115883	54.06	98.4	388	4226.19	1671157	17756
C. rosea strain 1316	58.8	98.5	1447	2992.21	391655	18883
C. rosea strain 14872	56.52	96.5	1406	984.04	192722	18906
C. rosea strain 15427	58	98.5	561	1679.99	598539	18008
C. rosea strain 1701	60.34	98.4	1047	2083.1	613094	19156
C. rosea strain 17828	56.95	98.4	836	1825.88	541881	18319
C. rosea strain 1827	61.65	98.5	1711	1888.66	404839	19263
C. rosea strain 1829	62.27	98.5	1564	1890.3	365946	19366
C. rosea strain 1830	61.34	98.5	1303	1508.66	429754	19191
C. rosea strain 1832	59.48	98.4	1070	3320.15	447496	18857
C. rosea strain 1833	59.68	98.4	941	3320.66	408605	18805
C. rosea strain 1881	60.88	98.7	1414	2040.93	461939	19232
C. rosea strain 1882	60.48	98.5	1548	2041.74	471619	19181
C. rosea strain 18833	57.1	98.6	701	1743.72	495287	19261
C. rosea strain 1883	60.68	98.6	1633	2040.71	446334	18383
C. rosea strain 1884	60.35	98.6	1554	2041.83	489255	19176
C. rosea strain 1885	60.36	98.7	1669	2041.75	432855	19285
C. rosea strain 19394	53.39	98.4	364	4098.52	1547517	17679
C. rosea strain 21674	55.66	97.9	365	1467.94	679261	18036
C. rosea strain 2176	55.54	98.5	596	1909.3	596256	18084
C. rosea strain 2177	56.39	98.6	760	2905.6	627034	18213
C. rosea strain 2178	58.21	98.5	1367	2100.58	537459	18695
C. rosea strain 22293	54	98.6	402	4331.49	1500221	17815
C. rosea strain 27750	57.4	98.1	976	1684.53	396488	18605
C. rosea strain 28778	55	98.5	938	2431.61	842055	17910
C. rosea strain 28978	54.12	98.4	377	2926.82	814845	17829
C. rosea strain 37655	55.24	98.4	571	4521.26	996810	17966
C. rosea strain 42187	61.17	98.7	1725	2387.07	557712	19241
C. rosea strain 43870	54.93	97.8	868	1445.42	462878	17861
C. rosea strain 54879	53.78	88.3	1906	567.27	76530	17843
C. rosea strain 56969	60.16	98	1349	1529.84	391874	19233
C. rosea strain 64980	58.74	96.6	2369	691.17	177391	19096
C. rosea strain 70497	60.68	98.6	845	1644.1	405494	18971
C. rosea strain 70597	56.61	98.4	1079	2086.62	611098	18294
C. rosea strain 70697	56.65	98.5	282	3470.12	873148	18183
C. rosea strain 70897	56.28	94.9	1323	631.37	172593	18489
C. rosea strain 90772D	57.75	98.3	1368	1399.17	396263	18726
C. rosea strain 90772E	57.69	97.3	1334	1377.62	269165	18823
C. rosea strain 90772G	57.38	97.8	1539	1245.71	302528	18826
C. rosea strain B13	60.09	98.4	1091	2006.24	407156	18967
C. rosea strain B14	54.91	98.6	406	2422.89	992100	17693
C. rosea strain B15	54.9	98.5	1211	2911.03	1005441	17748
C. rosea strain CMI192798	59.21	98.5	2072	1248.41	348581	19147
C. rosea strain GG-1-2	60.02	98.3	648	2735.82	695462	18545
C. rosea strain GJS8934	57.19	98.5	603	2563.96	659919	18457
C. rosea strain GJS94122	53.45	97.5	417	1032.94	353112	17999
C. rosea strain GL-1-1	60.61	98.5	1266	2490.9	629255	18680
C. rosea strain IBT7839	59.77	98.4	1399	1440.53	494419	19059
C. rosea strain IK216	59.09	98.5	1976	2335.5	375275	19048
C. rosea strain IK371	59.3	98.5	1814	1684.1	486564	18944
C. rosea strain JLB-7-1	56.93	92.7	2054	583.72	101567	18726
C. rosea strain JXLS-1-1	55.23	98.3	505	3066.42	1182451	17819
C. rosea strain NHH-48-2	58.27	98.6	789	2721.51	658695	18600
C. rosea strain NHH-61-2	59.76	98.6	826	2653.28	615679	18455
C. rosea strain SDT-5-1	60.93	98.5	1162	3470.67	617366	18793
C. rosea strain SHW-1-1	58.08	97.6	1857	1333.89	306575	18585
C. rosea strain SHW-3-1	53.85	98.6	227	3598.93	1066385	17638
C. rosea strain STG-21-1	58.81	98.6	1096	1837.25	600190	18669
C. rosea strain SYP-4-2	60.65	98.4	1128	1826.86	556923	18815
C. rosea strain IK726Ver1	58.33	94.9	595	3780.01	794244	18085

### Sheet: TABLE 5
Distribution of mating type idiomorphs in Clonostachys strains
Genus	Species	Strain (CBS, if available)	Alternativestrain ID	Bionectria ochroleuca	Country	BUSCO (C)	BUSCO (M)	Mating Type	MAT GC %	MAT AT %	MAT N%
Clonostachys	rosea	CanS41	N/A	N/A	China	87.9	6	MAT1-1	N/A	N/A	N/A
Clonostachys	rosea	CBS 548.79	N/A	B. ochroleuca	Venezuela	89	8.2	Homothallic; scattered	N/A	N/A	N/A
Clonostachys	rosea	JLB-7-1	N/A	N/A	China	93	4.9	MAT1-1	52.8	47.2	0
Clonostachys	rosea	CBS 708.97	N/A	N/A	USA	94.5	3.8	MAT1-2	53.58	46.42	0
Clonostachys	rosea	88-710	N/A	N/A	Canada	94.6	3.7	MAT1-1	N/A	N/A	N/A
Clonostachys	rosea	ACM941	N/A	N/A	Canada	94.6	3.7	MAT1-1	N/A	N/A	N/A
Clonostachys	rosea	IK726	N/A	N/A	Denmark	95	3.5	MAT1-2	N/A	N/A	N/A
Clonostachys	spp	CBS 192.96	N/A	N/A	Papua New Guinea	95.8	3.2	MAT1-1
Clonostachys	rosea	CBS 148.72	N/A	N/A	Ukraine	96.1	2.8	MAT1-2	N/A	N/A	N/A
Clonostachys	rosea	CBS 649.80	N/A	N/A	Tunisia	96.3	2.8	MAT1-2	55.22	44.78	0
Clonostachys	rosea	CBS 907.72E	N/A	N/A	Armenia	96.6	2.5	MAT1-2	55.19	44.81	0
Clonostachys	chloroleuca	CBS 100495	N/A	N/A	Australia	96.8	2.4	MAT1-2
Clonostachys	rosea	CBS 916.97	GR32 / GJS94-122	N/A	Mexico	96.9	2.4	Homothallic; scattered	N/A	N/A	N/A
Clonostachys	rosea	CBS 907.72G	N/A	N/A	Azerbaijan	96.9	2.4	MAT1-2	55.11	44.58	0.31
Clonostachys	rosea	CBS 438.70	N/A	B. ochroleuca	Japan	97.1	2.2	Homothallic	27.75	72.24	0
Clonostachys	rosea	CMI192798	GR36 / B16	N/A	UK	97.1	2.4	MAT1-1	54.25	45.66	0.09
Clonostachys	rosea	SHW-1-1	N/A	N/A	China	97.1	2.3	MAT1-2	55.05	44.65	0.3
Clonostachys	rosea	CBS 100000	N/A	N/A	Australia	97.2	2.3	MAT1-2	55.12	44.58	0.3
Clonostachys	rosea	1832	N/A	N/A	Slovenia	97.2	2.4	MAT1-2	N/A	N/A	N/A
Clonostachys	rosea f. catenulata	CBS 569.69	N/A	N/A	Switzerland	97.2	2.2	MAT1-2	55.39	44.61	0.01
Clonostachys	rosea	SHW-3-1	N/A	N/A	China	97.3	2.3	Homothallic; scattered	N/A	N/A	N/A
Clonostachys	rosea	CBS 100502	N/A	N/A	France	97.3	2.2	MAT1-1	54.35	45.6	0.05
Clonostachys	rosea	IBT7839	GR3	N/A	France	97.3	2.2	MAT1-1	54.63	45.37	0
Clonostachys	rosea	1701	N/A	N/A	Slovenia	97.3	2.2	MAT1-1	54.16	45.55	0.29
Clonostachys	rosea	2178	N/A	N/A	Slovenia	97.3	2.3	MAT1-1	54.28	45.58	0.15
Clonostachys	rosea	CBS 705.97	GR25	N/A	USA	97.3	2.3	MAT1-1	54.54	45.46	0.01
Clonostachys	rosea	CBS 907.72D	N/A	N/A	Armenia	97.3	2.2	MAT1-2	55.15	44.84	0.01
Clonostachys	rosea	CBS 277.50	N/A	N/A	Canada	97.3	2.2	MAT1-2	55.13	44.72	0.15
Clonostachys	rosea	GG-1-2	N/A	N/A	China	97.3	2.3	MAT1-2	55.13	44.73	0.14
Clonostachys	rosea	1883	N/A	N/A	Slovenia	97.3	2.3	MAT1-2	55.12	44.73	0.15
Clonostachys	rosea	CBS 216.74	N/A	B. ochroleuca	Brazil	97.4	2.1	Homothallic	26.89	72.64	0.48
Clonostachys	rosea	CBS 222.93	N/A	N/A	Chile	97.4	2.2	Homothallic; scattered	N/A	N/A	N/A
Clonostachys	rosea	B14	GR34	N/A	New Zealand	97.4	2.2	Homothallic; semi scattered	N/A	N/A	N/A
Clonostachys	rosea	SDT-5-1	N/A	N/A	China	97.4	2.2	MAT1-1	54.49	45.51	0
Clonostachys	rosea	CBS 188.33	N/A	N/A	Netherlands	97.4	2.2	MAT1-1	54.62	45.38	0
Clonostachys	rosea	1316	N/A	N/A	Slovenia	97.4	2.3	MAT1-1	54.45	45.55	0
Clonostachys	rosea	1830	N/A	N/A	Slovenia	97.4	2.3	MAT1-1	54.5	45.48	0.02
Clonostachys	rosea	STG-21-1	N/A	N/A	China	97.4	2.2	MAT1-2	55.11	44.89	0.01
Clonostachys	rosea f. catenulata	CBS 103.94	N/A	N/A	Netherlands	97.4	2.2	MAT1-2	55.23	44.77	0
Clonostachys	rosea	B13	GR33	N/A	New Zealand	97.4	2.3	MAT1-2	55.28	44.71	0.01
Clonostachys	rosea	1885	N/A	N/A	Slovenia	97.4	2.2	MAT1-2	55	44.7	0.3
Clonostachys	rosea	1833	N/A	N/A	Slovenia	97.4	2.2	MAT1-2	N/A	N/A	N/A
Clonostachys	rosea	2177	N/A	N/A	Slovenia	97.4	2.3	MAT1-2	55	44.53	0.47
Clonostachys	rosea	CBS 178.28	N/A	N/A	UK	97.4	2.2	MAT1-2	55.21	44.79	0
Clonostachys	rosea	CBS 704.97	GR26	N/A	USA	97.4	2.3	MAT1-2	55.07	44.66	0.27
Clonostachys	byssicola	CBS 113336	N/A	N/A	South Africa	97.4	2.1	MAT1-2
Clonostachys	rosea	CBS 115883	N/A	N/A	Argentina	97.5	2.1	Homothallic; scattered	N/A	N/A	N/A
Clonostachys	rosea	CBS 289.78	N/A	B. ochroleuca	Jamaica	97.5	2.2	Homothallic; scattered	N/A	N/A	N/A
Clonostachys	rosea	B15	GR35	N/A	New Zealand	97.5	2.2	Homothallic; scattered	N/A	N/A	N/A
Clonostachys	rosea	CBS 193.94	N/A	B. ochroleuca	Venezuela	97.5	2.1	Homothallic; scattered	N/A	N/A	N/A
Clonostachys	rosea	NHH-48-2	N/A	N/A	China	97.5	2.1	MAT1-1	54.38	45.62	0
Clonostachys	rosea	JXLS-1-1	N/A	N/A	China	97.5	2.2	MAT1-1	54.55	45.45	0
Clonostachys	rosea	IK371	GR5	N/A	Denmark	97.5	2.2	MAT1-1	54.33	45.67	0.01
Clonostachys	rosea	IK216	GR4	N/A	Denmark	97.5	2.2	MAT1-1	54.48	45.52	0
Clonostachys	rosea	GJS89-34	GR31	N/A	Guyana	97.5	2.1	MAT1-1	54.4	45.26	0.35
Clonostachys	rosea	GL-1-1	N/A	N/A	China	97.5	2.1	MAT1-2	55.04	44.96	0
Clonostachys	rosea	SYP-4-2	N/A	N/A	China	97.5	2.1	MAT1-2	54.96	45.03	0.01
Clonostachys	rosea	2176	N/A	N/A	Slovenia	97.5	2.2	MAT1-2	55.19	44.79	0.02
Clonostachys	rosea	1884	N/A	N/A	Slovenia	97.5	2.1	MAT1-2	55.16	44.83	0.01
Clonostachys	rosea	1827	N/A	N/A	Slovenia	97.5	2.2	MAT1-2	54.99	44.97	0.04
Clonostachys	rosea	1829	N/A	N/A	Slovenia	97.5	2.1	MAT1-2	55.06	44.94	0
Clonostachys	rosea	CBS 421.87	N/A	N/A	Spain	97.5	2.1	MAT1-2	55.02	44.64	0.34
Clonostachys	rosea	CBS 706.97	GR24	N/A	USA	97.5	2.2	MAT1-2	55.23	44.77	0
Clonostachys	rosea	CBS 287.78	N/A	N/A	USA	97.5	2.2	MAT1-2	54.99	44.76	0.25
Clonostachys	byssicola	CBS 552.84	N/A	N/A	Japan	97.5	2.2	MAT1-2
Clonostachys	rhizophaga	CBS 906.72A	N/A	N/A	Chile	97.5	2	MAT1-1
Clonostachys	rosea	NHH-61-2	N/A	N/A	China	97.6	2	MAT1-2	55.22	44.65	0.12
Clonostachys	rosea	1881	N/A	N/A	Slovenia	97.6	2	MAT1-2	55.16	44.81	0.03
Clonostachys	rosea	1882	N/A	N/A	Slovenia	97.6	2	MAT1-2	54.88	44.6	0.52
Clonostachys	rosea	CBS 376.55	N/A	N/A	USA	97.6	2.1	MAT1-2	55.18	44.56	0.26
Clonostachys	rosea f. catenulata	CBS 154.27	N/A	N/A	USA	97.6	2.1	MAT1-2	55.23	44.76	0.01
Clonostachys	byssicola	CBS 115882	N/A	N/A	Argentinia	97.6	2	MAT1-2
Clonostachys	chloroleuca	CBS 227.48	N/A	N/A	USA	97.6	2.1	MAT1-1
Clonostachys	rhizophaga	CBS 229.48	N/A	N/A	USA	97.6	2.1	MAT1-2
Clonostachys	chloroleuca	CBS 570.77	N/A	N/A	Eqypt	97.7	2	MAT1-2
Clonostachys	rhizophaga	YKD0085	N/A	N/A	?	97.7	2	MAT1-2
Clonostachys	chloroleuca	67-1	N/A	N/A	China	97.7	2	MAT1-1
Clonostachys	solani	1703	N/A	N/A	Slovenia	97.8	2	MAT1-2
Clonostachys	byssicola	CBS 245.78	N/A	B. ochroleuca	Brazil	97.9	1.9	MAT1-2
